# Interpretable Machine Learning for Perturbation Biology

**DOI:** 10.1101/746842

**Authors:** Bo Yuan, Ciyue Shen, Augustin Luna, Anil Korkut, Debora S. Marks, John Ingraham, Chris Sander

**Author notes:** Joint first authors (Bo Yuan, Ciyue Shen). Correspondence to reaches the principal authors.

## Abstract

Systematic perturbation of cells followed by comprehensive measurements of molecular and phenotypic responses provides an informative data resource for constructing computational models of cell biology. Models that generalize well beyond training data can be used to identify combinatorial perturbations of potential therapeutic interest. Major challenges for machine learning on large biological datasets are to find global optima in an enormously complex multi-dimensional solution space and to mechanistically interpret the solutions. To address these challenges, we introduce a hybrid approach that combines explicit mathematical models of dynamic cell biological processes with a machine learning framework, implemented in Tensorflow. We tested the modeling framework on a perturbation-response dataset for a melanoma cell line after drug treatments. The models can be efficiently trained to accurately describe cellular behavior, as tested by cross-validation. Even though completely data-driven and independent of prior knowledge, the resulting *de novo* network models recapitulate some known interactions. The main predictive application is the identification of combinatorial candidates for cancer therapy. The approach is readily applicable to a wide range of kinetic models of cell biology.
