## Supplemental Table 1 for "Interpretable Machine Learning for Perturbation Biology"

node name	protein	phosphorylation site	gene	annotation
4EBP1pS65	4E-BP1	S65	EIF4EBP1
RbpS807	Rb	S807	RB1
MAPKpT202	MAPK	T202	MAPK1
MEKpS217	MEK1	S217	MAP2K1
S6	S6		RPS6
PAI-1	PAI-1		SERPINE1
AKTpS473	AKT	S473	AKT1,AKT2,AKT3
AMPKpT172	AMPK	T172	PRKAA1
b-Catenin	b-Catenin		CTNNB1
BIM	BIM		BCL2L11
Caveolin	Caveolin		CAV1
CyclinB1	CyclinB1		CCNB1
CyclinD1	CyclinD1		CCND1
GSK3abpS21	GSK-3alpha/beta	S21	GSK3A,GSK3B
GSKpS9	GSK-3beta	S9	GSK3B
IGFBP2	IGFBP2		IGFBP2
p38pT180	p38	T180	MAPK14
p53	p53		TP53
p70S6KpT389	p70S6kinase	T389	RPS6KB1
SRCpY527	SRC	Y527	SRC
STAT3pY705	STAT3	Y705	STAT3
TSC2pT1462	TSC	T1462	TSC2
YAPpS127	YAP	S127	YAP1
ACC1	ACC		ACACA
AKTpT308	AKT	T308	AKT1,AKT2,AKT3
AKT	AKT		AKT1,AKT2,AKT3
b-CateninpS	b-Catenin	T41, S45	CTNNB1
Fibronectin	Fibronectin		FN1
HSP27	HSP27		HSPB1
IGF1R-beta	IGF1R-beta		INSR
IRS1	IRS1		IRS1
p27	p27		CDKN1B
c-Myc	c-Myc		MYC
SMAD3	SMAD3		SMAD3
STAT3	STAT3		STAT3
STAT5	STAT5		STAT5A
STAT5pY694	STAT5	Y694	STAT5A
COX2	COX2		PTGS2
PAX2	PAX2		PAX2
PLK1	PLK1		PLK1
YBIpS102	YB1	S102	YBX1
CHK2pT68	Chk2	T68	CHEK2
S6pS235	S6	S235	RPS6
S6pS240	S6	S240	RPS6
4EBP1pT37	4E-BP1	T37	EIF4EBP1
Caspase9	Caspase9		CASP9
a-tubulin	a-tubulin		TUBA1A
ATMpS1981	ATM	S1981	ATM
ATR	ATR		ATR
BAK	BAK		BAK1
BCL-XL	BCL-XL		BCL2L1
BCL2	BCL2		BCL2
bRAF	bRAF		BRAF
c-JUNpS73	c-JUN	S73	JUN
Casp9cAsp31	Caspase9-cleaved		CASP9
CHK1pS345	Chk1	S345	CHEK1
cRAFV	cRAF		RAF1
EGFRV	EGFR		EGFR
ELK1pS383	ELK1	S383	ELK1
ERa	ER		ESR1
GATA3	GATA3		GATA3
GSK3ab	GSK-3alpha/beta		GSK3A,GSK3B
mTORpS2448	mTOR	S2448	MTOR
p21	p21		CDKN1A
STAT6pY641	STAT6	Y641	STAT6
TAZpS89	TAZ	S89	WWTR1
XRCC1	XRCC1		XRCC1
PCNA	PCNA		PCNA
PDK1pS241	PDK1	S241	PDK1
PI3Kp85	PI3K-p85		PIK3R1
PKCa	PKCalpha		PRKCA
RAD51	Rad51		RAD51
SRCpY416	SRC	Y416	SRC
4EBP1pT70	4E-BP1	T70	EIF4EBP1
ACCpS79	ACC	S79	ACACA,ACACB
Collagenase	Collagenase		COL6A1
CyclinE1	CyclinE1		CCNE1
IRS1pS307	IRS1	S307	IRS1
p38	p38		MAPK14
SMAD3pS423	SMAD3	S423	SMAD3
TSC2	TSC		TSC2
SRC	SRC		SRC
G2M				G2/M transition
G1arrest				cell cycle arrest at G1
G2arrest				cell cycle arrest at G2
Sarrest				cell cycle arrest at S
cellviab				cell viability
aMEK				MEKi target
aAKT				AKTi target
aHDAC				HDACi target
aMDM2				MDM2i target
aJAK				JAKi target
aBRAFm				bRAFi target
aPKC				PKCi target
aSTAT3				STAT3i target
amTOR				mTORi target
aPI3K				PI3Ki target
aCDK4				CDK4i target
aSRC				SRCi target
